# Distinct ancient structural polymorphisms control heterodichogamy in walnuts and hickories

**DOI:** 10.1101/2023.12.23.573205

**Authors:** Jeffrey S. Groh, Diane C. Vik, Kristian A. Stevens, Patrick J. Brown, Charles H. Langley, Graham Coop

## Abstract

The maintenance of stable mating type polymorphisms is a classic example of balancing selection, underlying the nearly ubiquitous 50/50 sex ratio in species with separate sexes. One lesser known but intriguing example of a balanced mating polymorphism in angiosperms is heterodichogamy – polymorphism for opposing directions of dichogamy (temporal separation of male and female function in hermaphrodites) within a flowering season. This mating system is common throughout Juglandaceae, the family that includes globally important and iconic nut and timber crops – walnuts (*Juglans*), as well as pecan and other hickories (*Carya*). In both genera, heterodichogamy is controlled by a single dominant allele. We fine-map the locus in each genus, and find two ancient (*>*50 Mya) structural variants involving different genes that both segregate as genus-wide trans-species polymorphisms. The *Juglans* locus maps to a ca. 20 kb structural variant adjacent to a probable trehalose phosphate phosphatase (*TPPD-1*), homologs of which regulate floral development in model systems. *TPPD-1* is differentially expressed between morphs in developing male flowers, with increased allele-specific expression of the dominant haplotype copy. Across species, the dominant haplotype contains a tandem array of duplicated sequence motifs, part of which is an inverted copy of the *TPPD-1* 3’ UTR. These repeats generate various distinct small RNAs matching sequences within the 3’ UTR and further downstream. In contrast to the single-gene *Juglans* locus, the *Carya* heterodichogamy locus maps to a ca. 200-450 kb cluster of tightly linked polymorphisms across 20 genes, some of which have known roles in flowering and are differentially expressed between morphs in developing flowers. The dominant haplotype in pecan, which is nearly always heterozygous and appears to rarely recombine, shows markedly reduced genetic diversity and is over twice as long as its recessive counterpart due to accumulation of various types of transposable elements. We did not detect either genetic system in other heterodichogamous genera within Juglandaceae, suggesting that additional genetic systems for heterodichogamy may yet remain undiscovered.
