## Supplementary material for "Distinct ancient structural polymorphisms control heterodichogamy in walnuts and hickories": Suplementary material

### Sheet: Table_S1
ID	genus	species	phenotype	collection site	variety	Accession	comments
JAIL_WA1_2	Juglans	ailantifolia	protogynous	Wolfskill		DJUG1.2
JAIL_WA1_3	Juglans	ailantifolia	protandrous	Wolfskill		DJUG1.3
JCAL_WA2_20	Juglans	californica	protandrous	Wolfskill		DJUG14.2
JCAL_WA3_3	Juglans	californica	protogynous	Wolfskill		DJUG17.10
JCAT_WA2_25	Juglans	cathayensis	protogynous	Wolfskill		DJUG11.2
JCAT_WA2_26	Juglans	cathayensis	protandrous	Wolfskill		DJUG11.1
JCIN_WC16_1	Juglans	cinerea	protandrous	Wolfskill		DJUG561.5
JCIN_WC16_2	Juglans	cinerea	protogynous	Wolfskill		DJUG561.6
JMAJ_WA5_33	Juglans	major	protogynous	Wolfskill		DJUG50.3
JMAJ_WA5_36	Juglans	major	protandrous	Wolfskill		DJUG49.1
PSTE_W1_1	Pterocarya	stenoptera	NA	Wolfskill		WEO_DPTE_1_0001A
PSTE_W1_5	Pterocarya	stenoptera	NA	Wolfskill		WEO_DPTE_1_0005A
PSTE_W10_1	Pterocarya	stenoptera	NA	Wolfskill		WEO_DPTE_10_0001A
PSTE_W10_5	Pterocarya	stenoptera	NA	Wolfskill		WEO_DPTE_10_0005A
PSTE_W11_1	Pterocarya	stenoptera	NA	Wolfskill		WEO_DPTE_11_0001A
PSTE_W11_2	Pterocarya	stenoptera	NA	Wolfskill		WEO_DPTE_11_0002A
PSTE_W14_2	Pterocarya	stenoptera	NA	Wolfskill		WEO_DPTE_14_0002A
PSTE_W17_1	Pterocarya	stenoptera	NA	Wolfskill		WEO_DPTE_17_0001A
PSTE_W18_2	Pterocarya	stenoptera	NA	Wolfskill		WEO_DPTE_18_0002A
PSTE_W19_1	Pterocarya	stenoptera	NA	Wolfskill		WEO_DPTE_19_0001A
PSTE_W2_6	Pterocarya	stenoptera	NA	Wolfskill		WEO_DPTE_2_0006A
CILL_HU1_10	Carya	illinoinensis	protandrous	UC Davis pecan orchard	Western
CILL_HU1_3	Carya	illinoinensis	protandrous	UC Davis pecan orchard	Waco
CILL_HU1_9	Carya	illinoinensis	protogynous	UC Davis pecan orchard	Kanza
CILL_HU5_11	Carya	illinoinensis	protandrous	UC Davis pecan orchard	Mandan
CILL_HU5_2	Carya	illinoinensis	protandrous	UC Davis pecan orchard	Navaho
CILL_HU5_4	Carya	illinoinensis	protandrous	UC Davis pecan orchard	Byrd
CILL_HU5_5	Carya	illinoinensis	protandrous	UC Davis pecan orchard	Huffman
CILL_HU5_6	Carya	illinoinensis	protandrous	UC Davis pecan orchard	Tanner
CILL_HU5_7	Carya	illinoinensis	protandrous	UC Davis pecan orchard	Treadwell
CILL_HU6_3	Carya	illinoinensis	protogynous	UC Davis pecan orchard	Cunard
PSTE_UCD_1	Pterocarya	stenoptera	NA	UC Davis		1470
PSTE_UCD_2	Pterocarya	stenoptera	NA	UC Davis		9138
COVA_UCB91	Carya	ovata var. mexicana	NA	UC Botanical Garden at Berkeley		91.0679
PSTR_UCB80	Platycarya	strobilaceae	NA	UC Botanical Garden at Berkeley		80.1197
PSTR_SO3	Platycarya	strobilaceae	NA	Sonoma Botanical Garden		1989.201A
PMAC_SO4	Pterocarya	macroptera	NA	Sonoma Botanical Garden		1992.306 B
PRHO_SO1	Pterocarya	rhoifolia	NA	Sonoma Botanical Garden		1997.177B
PRHO_SO6	Pterocarya	rhoifolia	NA	Sonoma Botanical Garden		1997.177A
JHIN_PC_001	Juglans	hindsii	protogynous	Putah Creek
JHIN_PC_002	Juglans	hindsii	protandrous	Putah Creek
JHIN_PC_003	Juglans	hindsii	protogynous	Putah Creek
JHIN_PC_004	Juglans	hindsii	protogynous	Putah Creek
JHIN_PC_005	Juglans	hindsii	protandrous	Putah Creek
JHIN_PC_006	Juglans	hindsii	protandrous	Putah Creek
JHIN_PC_015	Juglans	hindsii	protogynous	Putah Creek
JHIN_PC_049	Juglans	hindsii	protogynous	Putah Creek
JHIN_PC_050	Juglans	hindsii	protogynous	Putah Creek
JHIN_PC_051	Juglans	hindsii	protandrous	Putah Creek
JHIN_PC_054	Juglans	hindsii	protogynous	Putah Creek
JHIN_PC_055	Juglans	hindsii	protandrous	Putah Creek
JHIN_PC_056	Juglans	hindsii	protogynous	Putah Creek
JHIN_PC_057	Juglans	hindsii	protogynous	Putah Creek
JHIN_PC_079	Juglans	hindsii	protandrous	Putah Creek
JHIN_PC_080	Juglans	hindsii	protandrous	Putah Creek
JHIN_PC_082	Juglans	hindsii	protogynous	Putah Creek
JHIN_PC_084	Juglans	hindsii	protandrous	Putah Creek
JHIN_PC_085	Juglans	hindsii	protandrous	Putah Creek
JHIN_PC_087	Juglans	hindsii	protogynous	Putah Creek
JHIN_PC_088	Juglans	hindsii	protogynous	Putah Creek
JHIN_PC_089	Juglans	hindsii	protandrous	Putah Creek
JHIN_PC_091	Juglans	hindsii	protogynous	Putah Creek
JHIN_PC_092	Juglans	hindsii	protandrous	Putah Creek
JHIN_PC_093	Juglans	hindsii	protandrous	Putah Creek
JHIN_PC_094	Juglans	hindsii	protogynous	Putah Creek
JHIN_PC_096	Juglans	hindsii	protandrous	Putah Creek
JHIN_PC_099	Juglans	hindsii	protogynous	Putah Creek
JHIN_PC_101	Juglans	hindsii	protogynous	Putah Creek
JHIN_PC_108	Juglans	hindsii	protogynous	Putah Creek
JHIN_PC_109	Juglans	hindsii	protogynous	Putah Creek
JHIN_PC_110	Juglans	hindsii	protogynous	Putah Creek
JHIN_PC_111	Juglans	hindsii	protandrous	Putah Creek
JHIN_PC_112	Juglans	hindsii	protandrous	Putah Creek
JHIN_PC_113	Juglans	hindsii	protandrous	Putah Creek
JHIN_PC_114	Juglans	hindsii	protandrous	Putah Creek
JHIN_PC_115	Juglans	hindsii	protandrous	Putah Creek
JHIN_PC_118	Juglans	hindsii	protandrous	Putah Creek
JHIN_PC_126	Juglans	hindsii	protandrous	Putah Creek
JHIN_PC_127	Juglans	hindsii	protandrous	Putah Creek
JHIN_PC_128	Juglans	hindsii	protandrous	Putah Creek
JHIN_PC_130	Juglans	hindsii	protogynous	Putah Creek
JHIN_PC_131	Juglans	hindsii	protogynous	Putah Creek
JHIN_PC_132	Juglans	hindsii	protogynous	Putah Creek
CILL_LW1_13	Carya	illinoinensis	protogynous	Linwood Nursery pecan orchard, Turlock, CA	Chickasaw
CILL_LW1_3	Carya	illinoinensis	protogynous	Linwood Nursery pecan orchard, Turlock, CA	Burkett
CILL_LW1_7	Carya	illinoinensis	protandrous	Linwood Nursery pecan orchard, Turlock, CA	Houma
CILL_LW1_11	Carya	illinoinensis	protogynous	Linwood Nursery pecan orchard, Turlock, CA	Apachee
CILL_LW4_1	Carya	illinoinensis	protogynous	Linwood Nursery pecan orchard, Turlock, CA	Stuart
CILL_LW5_3	Carya	illinoinensis	protogynous	Linwood Nursery pecan orchard, Turlock, CA	GrayBohls		likely clone of 'Choctaw' from Bentley et al. 2019. Both varieties listed as protogynous
CILL_LW6_1	Carya	illinoinensis	protogynous	Linwood Nursery pecan orchard, Turlock, CA	Comanche
CILL_LW7_2	Carya	illinoinensis	protandrous	Linwood Nursery pecan orchard, Turlock, CA	Major		comparison to Bentley et al. 2019 and Xiao et al. 2021 indicate this is VC1-68. Dropped from analysis
CILL_LW8_2	Carya	illinoinensis	protogynous	Linwood Nursery pecan orchard, Turlock, CA	Greenriver

### Sheet: Table_S2
lib	TPPD_count	tot	G-locus genotype
jreg-bark-1_PB412	0	626577	gg
jreg-bark_PB368	0	202498	gg
jreg-catkin-1_PB604	1	216279	gg
jreg-flower-1_PB604	1	311521	gg
jreg-fruit-1_PB441	1	341862	gg
jreg-fruit-2_PB851	19	520925	gg
jreg-leaf-1_PB541	0	511904	gg
jreg-leaf-1_PB541	0	1029099	gg
Jreg-chandler-fbud1_PB851	1	390908	gg
Jreg-chandler-mbud1_PB851	0	214742	gg
Jreg-sharkey-catkins1_PB851	9	381760	GG
Jreg-sharkey-fbud1_PB851	1	534223	GG
Jreg-sharkey-flower1_PB851	2	300871	GG
Jreg-sharkey-fruit1_PB851	3	539362	GG
Jreg-sharkey-mbud1_PB851	9	483918	GG
jcat-bark-1.5_PB412	0	537132
jcat-bark-1_PB368	0	45448
jcat-bark-4_PB412	0	433153
jcat-catkin-1_PB628	1	111016
jcat-catkin-2_PB604	0	365637
jcat-fruit-1_PB441	0	219803
jcath-flower-1_PB474	5	1277240
jcath-flower-2_PB604	2	299773
jcath-leaf-1_PB521	0	219125
jhind-bark-1.5_PB412	0	434446
jhind-bark-3_PB412	0	419055
jhind-catkin-1_PB604	1	257545
jhind-flower-1_PB604	0	166345
jhind-fruit-1_PB441	0	217706
jhind-fruit-2_PB441	1	446534
jhind-leaf-1_PB628	0	291477
jhind-leaf-2_PB521	0	500628
jmaj-bark-1_PB628	0	294003
jmaj-catkin-1_PB851	0	496893
jmaj-flower-1_PB604	1	326752
jmaj-fruit-1_PB628	1	135391
jmaj-leaf-1_PB628	0	282856
jmic-bark-1.5_PB412	0	335576
jmic-bark-2_PB412	0	688149
jmic-catkin-1_PB521	4	360198
jmic-catkin-3_PB628	1	288095
jmic-flower-1_PB604	0	260850
jmic-flower-2_PB474	2	849540
jmic-fruit-1_PB441	0	227469
jmic-leaf-1_PB541	0	290561
jmic-leaf-1_PB541	0	608660
jnig-bark-1_PB412	0	760926
jnig-bark-2_PB412	0	520880
jnig-catkin-1_PB474	6	1417523
jnig-catkin-2_PB521	3	441157
jnig-catkin-3_PB628	0	286463
jnig-flower-1_PB521	1	380783
jnig-flower-2_PB604	1	327292
jnig-fruit-1_PB441	0	463168
jnig-fruit-2_PB441	2	127701
jnig-leaf-1_PB628	1	344307
jreg-leaf-1_PB541	0	1029099
jsig-bark-1_PB368	0	183927
jsig-bark-2_PB412	0	476268
jsig-bark-3_PB412	0	419725
jsig-leaf-1_PB521	0	497842
psten-bark-1.3_PB412	0	445108
psten-bark-2.4_PB412	0	584345
psten-catkin-1_PB628	0	316969
psten-flower-1_PB604	0	236552
psten-fruit-1_PB628	0	108824
psten-leaf-1_PB541	0	464812
psten-leaf-1_PB541	0	928244

### Sheet: Table_S3
Code	Genus	Species	Source
Ccat-0	Carya	cathayensis	Zhang et al. 2023 bioRxiv.
Cill_Ell1-0	Carya	illinoinensis	Lovell et al. 2021. Nature Commications.
Cill_Ell2-0	Carya	illinoinensis	Lovell et al. 2021. Nature Commications.
Cill_Lak1-0	Carya	illinoinensis	Lovell et al. 2021. Nature Commications.
Cill_Lak2-0	Carya	illinoinensis	Lovell et al. 2021. Nature Commications.
Cill_Oax-0	Carya	illinoinensis	Lovell et al. 2021. Nature Commications.
Cill_Paw-0	Carya	illinoinensis	Lovell et al. 2021. Nature Commications.
Csin-0	Carya	sinensis	Zhang et al. 2023 bioRxiv.
Cpal_PA-0	Cyclocarya	paliurus	Qu et al. 2023. Scientific Data.
Cpal_PG-0	Cyclocarya	paliurus	Qu et al. 2023. Scientific Data.
Erox-0	Engelhardia	roxburghiana	Ding et al. 2023. Nature Communications.
G-Jcal-0	Juglans	californica	Fitz-Gibbon et al. 2023. Journal of Heredity.
g-Jcal-0	Juglans	californica	Fitz-Gibbon et al. 2023. Journal of Heredity.
G-Jcal-1	Juglans	californica	Fitz-Gibbon et al. 2023. Journal of Heredity.
G-Jcal-10	Juglans	californica	Fitz-Gibbon et al. 2023. Journal of Heredity.
G-Jcal-11	Juglans	californica	Fitz-Gibbon et al. 2023. Journal of Heredity.
G-Jcal-2	Juglans	californica	Fitz-Gibbon et al. 2023. Journal of Heredity.
G-Jcal-3	Juglans	californica	Fitz-Gibbon et al. 2023. Journal of Heredity.
G-Jcal-4	Juglans	californica	Fitz-Gibbon et al. 2023. Journal of Heredity.
G-Jcal-5	Juglans	californica	Fitz-Gibbon et al. 2023. Journal of Heredity.
G-Jcal-6	Juglans	californica	Fitz-Gibbon et al. 2023. Journal of Heredity.
G-Jcal-7	Juglans	californica	Fitz-Gibbon et al. 2023. Journal of Heredity.
G-Jcal-8	Juglans	californica	Fitz-Gibbon et al. 2023. Journal of Heredity.
G-Jcal-9	Juglans	californica	Fitz-Gibbon et al. 2023. Journal of Heredity.
g-Jcin-0	Juglans	cinerea	Guzman-Torres et al. 2023. bioRxiv.
g-Jhin-0	Juglans	hindsii	Stevens et al. 2018. G3.
g-Jman-0	Juglans	mandshurica	Zhang et al. 2021. Molecular Biology and Evolution.
G-Jman-0	Juglans	mandshurica	Zhang et al. 2020. Plant Biotechnology Journal.
G-Jman-1	Juglans	mandshurica	Zhang et al. 2020. Plant Biotechnology Journal.
G-Jman-2	Juglans	mandshurica	Zhang et al. 2020. Plant Biotechnology Journal.
G-Jman-3	Juglans	mandshurica	Zhang et al. 2020. Plant Biotechnology Journal.
G-Jman-4	Juglans	mandshurica	Zhang et al. 2020. Plant Biotechnology Journal.
G-Jman-5	Juglans	mandshurica	Zhang et al. 2020. Plant Biotechnology Journal.
G-Jman-6	Juglans	mandshurica	Zhang et al. 2020. Plant Biotechnology Journal.
G-Jman-7	Juglans	mandshurica	Zhang et al. 2020. Plant Biotechnology Journal.
G-Jman-8	Juglans	mandshurica	Zhang et al. 2020. Plant Biotechnology Journal.
G-Jmic-0	Juglans	microcarpa	Zhang et al. 2020. Plant Biotechnology Journal.
g-Jmic-0	Juglans	microcarpa	Stevens et al. 2018. G3.
G-Jmic-1	Juglans	microcarpa	Zhu et al. 2019. Horticulture Research.
G-Jmic-10	Juglans	microcarpa	Zhu et al. 2019. Horticulture Research.
G-Jmic-11	Juglans	microcarpa	Zhu et al. 2019. Horticulture Research.
G-Jmic-2	Juglans	microcarpa	Zhu et al. 2019. Horticulture Research.
G-Jmic-3	Juglans	microcarpa	Zhu et al. 2019. Horticulture Research.
G-Jmic-4	Juglans	microcarpa	Zhu et al. 2019. Horticulture Research.
G-Jmic-5	Juglans	microcarpa	Zhu et al. 2019. Horticulture Research.
G-Jmic-6	Juglans	microcarpa	Zhu et al. 2019. Horticulture Research.
G-Jmic-7	Juglans	microcarpa	Zhu et al. 2019. Horticulture Research.
G-Jmic-8	Juglans	microcarpa	Zhu et al. 2019. Horticulture Research.
G-Jmic-9	Juglans	microcarpa	Zhu et al. 2019. Horticulture Research.
G-Jnig-0	Juglans	nigra	Stevens et al. 2018. G3.
g-Jnig-0	Juglans	nigra	Zhang et al. 2021. Molecular Biology and Evolution.
G-Jreg-0	Juglans	regia	Zhang et al. 2021. Molecular Biology and Evolution.
g-Jreg-0	Juglans	regia	Marrano et al. 2020. GigaScience.
G-Jreg-1	Juglans	regia	Zhang et al. 2021. Molecular Biology and Evolution.
G-Jreg-10	Juglans	regia	Zhang et al. 2021. Molecular Biology and Evolution.
G-Jreg-11	Juglans	regia	Zhang et al. 2021. Molecular Biology and Evolution.
G-Jreg-12	Juglans	regia	Zhang et al. 2021. Molecular Biology and Evolution.
G-Jreg-2	Juglans	regia	Zhang et al. 2021. Molecular Biology and Evolution.
G-Jreg-3	Juglans	regia	Zhang et al. 2021. Molecular Biology and Evolution.
G-Jreg-4	Juglans	regia	Zhang et al. 2021. Molecular Biology and Evolution.
G-Jreg-5	Juglans	regia	Zhang et al. 2021. Molecular Biology and Evolution.
G-Jreg-6	Juglans	regia	Zhang et al. 2021. Molecular Biology and Evolution.
G-Jreg-7	Juglans	regia	Zhang et al. 2021. Molecular Biology and Evolution.
G-Jreg-8	Juglans	regia	Zhang et al. 2021. Molecular Biology and Evolution.
G-Jreg-9	Juglans	regia	Zhang et al. 2021. Molecular Biology and Evolution.
g-Jsig-0	Juglans	sigillata	Ning et al. 2020. GigaScience.
Plon-0	Platycarya	longipes	Cao et al. 2023. Molecular Biology and Evolution.
Pstr-0	Platycarya	strobilaceae	Cao et al. 2023. Molecular Biology and Evolution.
Pste_1-0	Pterocarya	stenoptera	Stevens et al. 2018. G3.
Pste_2-0	Pterocarya	stenoptera	Zhang et al. 2021. Molecular Biology and Evolution.
Rchi-0	Rhoiptelea	chiliantha	Ding et al. 2023. Nature Communications.

### Sheet: Table_S4
Pawnee_accession	Pawnee_start	Pawnee_stop	Gene_id	Strand	NCBI Gene ID	Locus tag	Annotation	Notes	Phylogeny	Pawnee_transcript	Lakota_v1_transcript
NC_056755.1	6461404	6464894	LOC122306596	plus	122306596	CIPAW_04G065700	protein phosphatase inhibitor 2-like		species tree	XM_043119025.1	rna-gnl|WGS:JAEUGR|CiLak.04G065900.2
NC_056755.1	6468030	6469885	LOC122306891	plus	122306891	CIPAW_04G065800	uncharacterized		species tree	XM_043119444.1	rna-gnl|WGS:JAEUGR|CiLak.04G066000.2
NC_056755.1	6471348	6475687	LOC122308212	minus	122308212	CIPAW_04G065900	leucine-rich repeat receptor protein kinase EMS1-like	In Arabidopsis homolog mutant, cytokinesis fails in microsporogenesis	species tree	XM_043121406.1	rna-gnl|WGS:JAEUGR|CiLak.04G066100.1
NC_056755.1	6497586	6498857	LOC122308000	plus	122308000	CIPAW_04G066000	CEN-like protein 1	key regulator of flowering time in multiple species	TSP	XM_043121150.1	rna-gnl|WGS:JAEUGR|CiLak.04G066200.1
NC_056755.1	6500695	6506104	LOC122307679	minus	122307679	CIPAW_04G066100	E3 ubiquitin-protein ligase XBAT33-like		TSP	XM_043120712.1	rna-gnl|WGS:JAEUGR|CiLak.04G066300.1
NC_056755.1	6507557	6509693	LOC122308480	minus	122308480	CIPAW_04G066200	protein ROOT PRIMORDIUM DEFECTIVE 1		TSP	XM_043121831.1	rna-gnl|WGS:JAEUGR|CiLak.04G066400.1
NC_056755.1	6513961	6517503	LOC122308345	plus	122308345	CIPAW_04G066300	RHOMBOID-like protein 2	a rhomboid-like protein regulates flower development in Arabidopsis	TSP	XM_043121616.1	rna-gnl|WGS:JAEUGR|CiLak.04G066500.1
NC_056755.1	6522369	6524486	LOC122306943	plus	122306943	CIPAW_04G066400	uncharacterized		TSP	XM_043119521.1	rna-gnl|WGS:JAEUGR|CiLak.04G066600.2
NC_056755.1	6524446	6524519	TRNAV-AAC	minus	122308715
NC_056755.1	6524579	6525636	LOC122306944	plus	122306944	CIPAW_04G066500	putative non-specific lipid-transfer protein 14		neither, low bootstrap support	XM_043119524.1	rna-gnl|WGS:JAEUGR|CiLak.04G066700.1
NC_056755.1	6527406	6532010	LOC122307664	minus	122307664	CIPAW_04G066600	protein IQ-DOMAIN 23-like		TSP	XM_043120695.1	rna-gnl|WGS:JAEUGR|CiLak.04G066800.1
NC_056755.1	6534137	6534830	LOC122308254	minus	122308254	CIPAW_04G066700	stamen-specific protein FIL1-like	required for anther development in Antirrhinum majus	TSP	XM_043121474.1	rna-gnl|WGS:JAEUGR|CiLak.04G066900.1
NC_056755.1	6541752	6545943	LOC122307000	minus	122307000	CIPAW_04G066800	probable methyltransferase PMT16		TSP	XM_043119588.1	rna-gnl|WGS:JAEUGR|CiLak.04G067000.1
NC_056755.1	6563948	6568136	LOC122307855	plus	122307855	CIPAW_04G066900	DNA-directed RNA polymerases II, IV and V subunit 6A-like		TSP	XM_043120965.1	rna-gnl|WGS:JAEUGR|CiLak.04G067200.1
NC_056755.1	6571025	6574090	LOC122306681	plus	122306681	CIPAW_04G067000	F-box protein PP2-A12-like		TSP	XM_043119143.1	rna-gnl|WGS:JAEUGR|CiLak.04G067300.1
NC_056755.1	6575668	6576865	LOC122307840	plus	122307840		lncRNA			XR_006241836.1	not annotated in Lakota_v1 or JregiaV2
NC_056755.1	6577460	6577945	LOC122306190	minus	122306190		RING-H2 finger protein ATL34-like	lacks clear RNA expression support in reference NCBI annotation		XM_043118629.1	not annotated in Lakota_v1 or JregiaV2
NC_056755.1	6582378	6591711	LOC122307040	plus	122307040	CIPAW_04G067100	F-box protein At4g00755-like		TSP	XM_043119643.1	rna-gnl|WGS:JAEUGR|CiLak.04G067400.1
NC_056755.1	6591877	6607052	LOC122307039	minus	122307039	CIPAW_04G067200	probable transcriptional regulator SLK2	Arabidopis homolog regulates floral development. Required for development of vital female reproductive tissue	TSP	XM_043119640.1	rna-gnl|WGS:JAEUGR|CiLak.04G067500.2
NC_056755.1	6618338	6623411	LOC122307672	plus	122307672	CIPAW_04G067300	protein COFACTOR ASSEMBLY OF COMPLEX C SUBUNIT B CCB2, chloroplastic-like		TSP	XM_043120703.1	rna-gnl|WGS:JAEUGR|CiLak.04G067600.1
NC_056755.1	6622656	6625671	LOC122307671	minus	122307671	CIPAW_04G067400	dihydrodipicolinate reductase-like protein CRR1, chloroplastic		TSP	XM_043120702.1	rna-gnl|WGS:JAEUGR|CiLak.04G067700.1
NC_056755.1	6631030	6633490	LOC122308043	plus	122308043	CIPAW_04G067500	BAG family molecular chaperone regulator 1-like		TSP	XM_043121203.1	rna-gnl|WGS:JAEUGR|CiLak.04G067800.3
NC_056755.1	6656478	6658636	LOC122307012	minus	122307012	CIPAW_04G067600	protein DETOXIFICATION 49-like		species tree	XM_043119612.1	rna-gnl|WGS:JAEUGR|CiLak.04G067900.1

### Sheet: Table_S5
Assembly	Annotation_ID	Coordinates in assembly where annotated	Present in Pawnee g haplotype	Present in Lakota1 G haplotype	Present in Csin G haplotype	Present in Ccat g haplotype	Present in Jreg syntenic region chr10	BLAST_hits
Pawnee	XM_043118629.1	6577460-6577945	YES	NO	NO	NO	NO	RING-H2 finger protein ATL34-like
Lakota1	CiLak.04G067100.1	6727154-6728426	NO	YES	NO	NO	NO	guanine nucleotide-binding protein alpha-1 subunit
Csin	ASI021676	6145362-6145952	NO	NO	YES	NO	NO	F-box/LRR-repeat protein At3g03360-like
Csin	ASI021611	6155760-6157342	NO	NO		NO	NO	uncharacterized
Csin	ASI021581	6263329-6267509	NO	YES. Coordinates: 6754457-6785572. Absence in g haplotype is supported by read depth of protogynous pecan individuals.	YES	NO	NO	Rho GTPase-activating protein At5g61530-like
Csin	ASI021733	6310468-6313778	NO	NO	YES	NO	NO	no significant similarity results found
Csin	ASI021670	6314050-6314545	NO	YES. Coordinates: 6827960-6827454. Bsence in pecan g haplotype is supported by read depth of protogynous pecan varieties.	YES	NO	NO	uncharacterized
Ccat	CCA023125	7202392-7202800	NO	NO	NO	YES	NO	uncharacterized protein At5g39865-like
Ccat	CCA023107	7319170-7328832	NO	NO	NO	YES	NO	far upstream element-binding protein 1-like
